# Nitric Oxide Regulates the *Ralstonia solanacearum* Type 3 Secretion System

**DOI:** 10.1101/2020.10.26.355339

**Authors:** Connor G. Hendrich, Alicia N. Truchon, Beth L. Dalsing, Caitilyn Allen

## Abstract

*Ralstonia solancearum* causes bacterial wilt disease on diverse plant hosts. *R. solanacearum* cells enter a host from soil or infested water through the roots, then multiply and spread in the water-transporting xylem vessels. Despite the low nutrient content of xylem sap, *R. solanacearum* grows very well inside the host, using denitrification to respire in this hypoxic environment. *R. solanacearum* growth *in planta* also depends on the successful deployment of protein effectors into host cells via a Type III Secretion System (T3SS). The T3SS is absolutely required for *R. solanacearum* virulence, but it is metabolically costly and can trigger host defenses. Thus, the pathogen’s success depends on optimized regulation of the T3SS. We found that a byproduct of denitrification, the toxic free-radical nitric oxide (NO), positively regulates the *R. solanacearum* T3SS both *in vitro* and *in planta*. Using chemical treatments and *R. solanacearum* mutants with altered NO levels, we show that the expression of a key T3SS regulator is induced by NO in culture. Analyzing the transcriptome of *R. solanacearum* responding to varying levels of NO both in culture and *in planta* revealed that the T3SS and effectors were broadly upregulated with increasing levels of NO. This regulation was specific to the T3SS and was not shared by other stressors. Our results suggest that *R. solanacearum* experiences an NO-rich environment in the plant host and may use this NO as a signal to activate T3SS during infection.
