## Supplemental Table 4 for "Nitric Oxide Regulates the *Ralstonia solanacearum* Type 3 Secretion System"

### Sheet: Sheet1
Old_locus_tag	Gene_ID	Annotation	Chaperone_Phenotype	Category	Log2(FC)narGvsWT	padj(narGvsWT)	Log2(FC)norBvsWT	padj(norBvsWT)	Log2(FC)CysNOvsWT	padj(CysNOvsWT)	Log2(FC)H2O2vsWT	padj(H2O2vsWT)		Log2(FC)pnarGvspWT	padj(pnarGvspWT)	Log2(FC)pnorBvspWT	padj(pnorBvspWT)		Log2(FC)WTvspWT	padj(WTvspWT)
RSp0856	RS_RS21225	hrpX		Structural Protein	1.4364	0.00053107	2.2833	1.26e-09	0.2909	0.62228	0.22256	0.91458		-0.599	0.82363	0.12496	1		3.221	0.0028043
RSp0857	RS_RS21230	hrpw transmembrane protein/hrpW		Structural Protein	1.48	2.19e-06	2.4085	5.94e-16	0.82236	0.0063947	0.38618	0.58534		-1.3063	0.1708	-0.2071	1		3.0535	0.00024931
RSp0858	RS_RS21235	hrpV		Structural Protein	0.56565	0.24333	1.4029	0.00074671	0.19948	0.67689	0.5388	0.56614		-1.5559	0.22639	-0.042715	1		3.8352	0.014761
RSp0859	RS_RS21240	hrp conserved hrcs transmembrane protein/hrcS		Structural Protein	1.616	0.18255	3.3925	1.06e-05	0.046514	1	1.142	0.73287		0.20506	1	-2.6745	0.9262		3.3589	0.61626
RSp0860	RS_RS21245	hrp conserved hrcr transmembrane protein/hrcR		Structural Protein	0.73938	0.25398	2.3992	1.29e-07	0.33178	0.64345	0.42624	0.85006		-1.0308	0.60799	-0.8302	0.82634		4.1249	0.0017372
RSp0862	RS_RS21255	hrp associated protein/hpaP		Structural Protein	0.59358	0.47182	2.0299	0.0015632	0.71864	0.33154	1.1101	0.38891		-0.9163	0.9629	-0.26567	1		3.5581	0.098185
RSp0863	RS_RS21260	hrp conserved hrcv transmembrane protein/hrcV		Structural Protein	0.15629	0.69285	0.65507	0.03454	0.048639	0.88394	0.19959	0.8227		-0.52268	0.77537	-0.43101	0.89873		2.3495	0.0019212
RSp0865	RS_RS21270	hrpK		Structural Protein	-0.048712	1	0.72699	0.24957	0.58186	0.3236	0.64995	0.59657		-1.1637	0.56909	0.64675	0.917		3.5152	0.0052242
RSp0866	RS_RS21275	hrpJ		Structural Protein	0.66835	0.56178	1.2139	0.1553	0.43131	0.72543	-0.10623	1		-1.0081	0.78802	-0.70075	0.95979		4.5313	0.0058696
RSp0867	RS_RS21280	hrcJ		Structural Protein	0.070354	0.91754	0.75637	0.09202	0.69405	0.0908	0.57088	0.4872		-1.4575	0.068179	-0.47383	0.8786		4.1651	8.36e-06
RSp0868	RS_RS21285	hrpH		Structural Protein	0.0085819	1	1.3151	0.019919	0.36348	0.63504	0.42737	0.846		-1.8438	0.18233	-0.25163	1		3.7707	0.0018641
RSp0869	RS_RS21290	hrpF		Structural Protein	-0.38277	0.56587	-0.28504	0.70921	0.51881	0.29689	-0.072575	1		-2.1385	0.0099837	-0.4968	0.95667		3.8762	1.8e-05
RSp0870	RS_RS21295	hrcN		Structural Protein	-0.006935	0.92199	1.2257	1.42e-07	0.32317	0.11617	-0.19008	0.82004		-1.1707	0.042058	-0.04744	1		1.6898	0.00593
RSp0871	RS_RS21300	hrpD		Structural Protein	1.3349	0.016224	1.0514	0.091359	0.36046	0.61294	0.81718	0.46669		-0.9752	0.82013	-0.0099006	1		3.2206	0.082499
RSp0872	RS_RS21305	hrcT		Structural Protein	2.0364	1.8e-15	2.8761	2.11e-16	0.36379	0.17064	0.38592	0.40001		-1.0661	0.24657	-0.51992	0.86556		1.9451	0.014595
RSp0874	RS_RS21315	hrcC		Structural Protein	-0.37092	0.55209	0.41299	0.28595	0.56956	0.076577	0.068761	0.9454		1.0661	0.14862	-0.1353	1		4.1122	0.0016977
RSc1721	RS_RS08705	prhN		Regulator	1.0691	2.09e-07	1.5278	5.92e-13	0.3823	0.020657	0.025516	0.95967		-0.13654	1	0.47584	0.735		-0.61768	0.22933
RSc1880	RS_RS09495	prhO		Regulator	-0.56929	0.16692	-1.2687	2.08e-06	-0.14372	0.67786	0.004098	1		0.26301	0.9629	-0.4951	0.75456		0.94989	0.20995
RSc2169	RS_RS10885	prhM		Regulator	-0.94444	1.23e-05	-0.51587	0.022393	-1.2995	3.48e-16	0.17118	0.5558		-0.092533	1	0.27223	1		-3.7887	1.75e-25
RSc2170	RS_RS10890	prhL		Regulator	-1.5749	1.22e-10	-1.556	4.28e-13	-1.7668	1.69e-17	0.11868	0.65659		-0.15562	1	0.2092	1		-3.9534	2.26e-30
RSc2171	RS_RS10895	prhK		Regulator	-2.0999	4.96e-24	-2.204	7.15e-25	-1.896	1.18e-34	-0.021864	1		-0.60733	0.87931	-0.12477	1		-3.9664	7.15e-37
RSc2748	RS_RS13750	phcA		Regulator	0.7119	0.00049374	0.38752	0.080333	-0.36148	0.027238	0.4889	0.0043335		0.037672	1	0.39457	0.68003		-0.41507	0.25139
RSp0849	RS_RS21190	prhI		Regulator	1.6706	0.00076878	3.5874	1.7e-58	1.1475	5.69e-14	0.45839	0.013206		-0.19313	0.9378	-0.90645	0.21095		0.30145	0.55713
RSp0850	RS_RS21195	prhR		Regulator	1.6191	0.0044535	3.1432	4.82e-45	1.1882	3.1e-13	0.5225	0.0087873		-0.51098	0.56909	-0.6445	0.50327		0.75985	0.1726
RSp0851	RS_RS21200	prhJ		Regulator	-0.15254	0.63578	1.8458	7.77e-16	1.2125	1.87e-11	0.45974	0.10277		-0.27048	0.91561	-1.1797	0.18667		1.1289	0.071732
RSp0852	RS_RS21205	hrpG		Regulator	-0.59159	0.032653	1.6422	7.27e-13	1.3243	3.22e-14	-0.10899	0.2161		-0.28356	0.8584	-0.27242	0.89873		2.2057	8.75e-06
RSp0873	RS_RS21310	hrpB		Regulator	0.7971	0.025053	1.6797	3.99e-10	0.8092	0.00084707	-0.35334	0.76118		-1.2673	0.021639	-0.038675	1		3.405	1.01e-09
RSp0878	RS_RS21335	prhA		Regulator	-0.75565	0.00032921	-1.9354	2.08e-18	-0.29436	0.071824	-0.21339	0.8824		-0.039807	1	-0.43746	0.70328		0.4347	0.38576
RSp1023	RS_RS22060	prhG		Regulator	-0.39551	0.13094	-3.1256	1.8277e-33	-0.59228	0.0023346	0.10899	0.36482		-0.53008	0.040128	0.012988	0.86764		1.037	0.0032338
RSp0842	RS_RS21155	HpaG		Chaperone	0.75931	0.0052533	1.9096	2.8e-14	0.71156	0.0016642	0.31526	0.52524		-0.99871	0.035637	-0.56328	0.63713		3.1718	4.09e-10
RSp0848	RS_RS21185	HpaD		Chaperone	-0.29515	0.85202	0.14595	0.54626	0.32702	0.29909	-0.82744	0.60904		-1.1932	0.51576	-0.5069	0.92077		1.8331	0.21964
RSp0853	RS_RS21210	HpaB		Chaperone	-1.057	0.020806	-0.18058	0.887	0.12165	0.86415	-0.13082	0.95504		-0.64118	0.63717	-0.55285	0.83019		3.1057	9.79e-05
RSp0862	RS_RS21255	HpaP		Chaperone	0.59358	0.47182	2.0299	0.0015632	0.71864	0.33154	1.1101	0.38891		-0.9163	0.9629	-0.26567	1		3.5581	0.098185
RSc2775	RS_RS13880	HARPIN/Harpin with pectate lyase domain/ripW	Early/intermediate/Hpa-independent	Secreted Protein	-0.40827	0.13064	-0.47843	0.081754	-0.088027	0.78623	-0.1956	0.7725		-0.50963	0.63641	-0.1863	0.98273		1.2927	0.023986
RSc3272	RS_RS16390	hypothetical protein/ripAM	Early/intermediate/Hpa-independent	Secreted Protein	0.51124	0.18959	1.468	1.21e-05	1.0222	0.00040936	0.36109	0.65128		-0.39862	0.996	-0.52529	0.97107		1.2899	0.43873
RSp0855	RS_RS21220	hrp pilus subunit hrpy protein/hrpY	Early/intermediate/Hpa-independent	Secreted Protein	0.25933	0.38745	1.9135	9.83e-15	0.71012	0.00086267	0.04006	1		-0.11185	0.99273	0.53735	0.63713		3.8314	2.13e-18
RSp0876	RS_RS21325	popB, ripAB	Early/intermediate/Hpa-independent	Secreted Protein	-0.38006	0.43213	0.72487	0.22079	0.42046	0.54315	0.44247	0.82413		-1.063	0.020945	-0.17216	0.9737		6.0805	2.79e-27
RSp0900	RS_RS21445	secreted protein popf2/ripF1	Early/intermediate/Hpa-independent	Secreted Protein	0.40419	0.44429	0.97848	0.019025	0.64184	0.11293	0.30447	0.83181		0.19397	1	0.40014	0.93002		2.3886	0.071214
RSp1555	RS_RS24595	secreted protein popf1/(PopF1) T3SS translocator/ripF1	Early/intermediate/Hpa-independent	Secreted Protein	0.39824	0.34937	2.0711	4.44e-13	0.8182	0.0046116	0.68352	0.12124		-0.54821	0.38264	-0.053458	1		5.4994	7.74e-39
RSc0257	RS_RS01260	putative type III effector protein with ankyrin repeats/ripY	Late/hpaB-dependent	Secreted Protein	-0.11884	0.753	-0.0013276	0.95028	0.39497	0.035178	-0.097443	0.9418		-0.45945	0.63641	-0.22792	0.89842		1.5289	0.0029896
RSc0321	RS_RS01580	putative type III effector protein/Putative acetyltransferase/ripAE	Late/hpaB-dependent	Secreted Protein	0.10905	0.66065	0.13946	0.59619	0.44006	0.015862	-0.089329	0.9418		-0.25845	0.97576	-0.23725	0.93002		0.67474	0.40298
RSc0608	RS_RS03050	hypothetical protein/ ripAA	Late/hpaB-dependent	Secreted Protein	-0.28756	0.30271	0.60685	0.0065699	0.68361	0.00012084	-0.05391	0.98602		0.11431	0.996	-0.020594	1		2.6905	1.52e-10
RSc0895	RS_RS25380	miscellaneous; hypothetical/global homology/ripAH	Late/hpaB-dependent	Secreted Protein	-0.35768	0.47478	-1.7359	0.00050372	0.17214	0.60689	-0.69563	0.41751		-0.011546	1	0.36464	0.90389		2.5502	6.87e-06
RSc1357	RS_RS06805	GALA protein/F-box LRR protein GALA7/ripG7	Late/hpaB-dependent	Secreted Protein	-0.033952	0.94434	0.93913	0.00026074	0.24037	0.19691	-0.1825	0.88492		-0.71283	0.36014	0.015568	1		1.6974	0.01235
RSc1475	RS_RS07420	hypothetical protein/ripM	Late/hpaB-dependent	Secreted Protein	0.98115	2.83e-05	1.8433	8.57e-16	0.26831	0.24814	0.073239	0.96939		-0.92145	0.062081	-0.28291	0.93848		1.8626	0.0002468
RSc1801	RS_RS09090	GALA protein/F-box LRR protein GALA5/ripG5	Late/hpaB-dependent	Secreted Protein	-0.62254	0.02434	0.64153	0.015559	0.10989	0.70492	-0.050609	0.96508		-1.229	0.018683	-0.18464	0.96105		2.2379	5.67e-05
RSc3212	RS_RS25730	YopT-type cysteine protease domain-containing protein/ripT	Late/hpaB-dependent	Secreted Protein	0.41325	0.044231	0.43206	0.054478	0.1333	0.68408	-0.44029	0.74254		0.56391	0.49687	0.47631	0.73806		-0.3737	0.73746
RSc3290	RS_RS16485	hypothetical protein/ripAX1	Late/hpaB-dependent	Secreted Protein	1.7632	2.67e-11	2.2697	8.06e-18	0.49439	0.064308	0.15011	0.83024		-0.19553	1	0.97529	0.51585		1.5032	0.17006
RSp0028	RS_RS17325	GALA protein/F-box LRR protein GALA3/ripG3	Late/hpaB-dependent	Secreted Protein	1.8472	1.86e-16	4.5926	2.11e-15	0.69647	0.0086758	0.82679	2.8e-05		-0.0071129	1	0.0097465	1		1.4009	0.033919
RSp0099	RS_RS17625	hypothetical protein/AWR2/ripA2	Late/hpaB-dependent	Secreted Protein	0.20623	0.55138	0.77013	0.0054788	0.57802	0.012996	0.1214	0.92377		-0.16277	0.98833	-0.70206	0.63379		2.6364	0.01899
RSp0160	RS_RS17905	ripH3/HLK3/ripH3	Late/hpaB-dependent	Secreted Protein	0.29463	0.21659	0.9707	4.25e-05	0.34992	0.061798	-0.03601	1		-0.38851	0.81027	0.013983	1		1.1113	0.06493
RSp0193	RS_RS18075	Type III effector protein RipL, PPR repeats domain	Late/hpaB-dependent	Secreted Protein	0.60643	0.0075221	1.2792	1.41e-08	-0.10353	0.75704	0.15659	0.70902		0.00092485	1	-0.034479	1		0.72746	0.22104
RSp0213	RS_RS25995	ripBJ	Late/hpaB-dependent	Secreted Protein	1.0219	0.00096627	-2.3411	9.45e-07	0.0077462	1	-0.061332	1		0.14676	1	0.2572	0.97107		3.5213	6.71e-10
RSp0215	RS_RS18180	hypothetical protein/putative type III effector protein (hlk2)/ripH2	Late/hpaB-dependent	Secreted Protein	0.3368	0.26512	0.29936	0.32898	0.41479	0.10863	0.18215	0.78332		-0.12525	1	-0.0055087	1		1.995	0.010507
RSp0304	RS_RS18605	probable avrpphd family type III effector protein/ripD	Late/hpaB-dependent	Secreted Protein	-0.64217	0.0093182	-1.2854	3.46e-06	-0.52271	0.012865	0.046447	1		-0.4682	0.62395	-0.2052	0.92801		4.3174	1.51e-23
RSp0572	RS_RS26145	type III secretion system effector protein/ripAX2	Late/hpaB-dependent	Secreted Protein	-2.7126	3.44e-31	-2.9913	2.32e-32	-1.1759	1.26e-09	-0.55694	0.031514		0.049167	1	0.69357	0.26915		0.6957	0.45755
RSp0672	RS_RS20340	lrr-gala family type III effector protein (gala2)/ripG2	Late/hpaB-dependent	Secreted Protein	0.028445	0.99253	0.67287	0.013628	0.64773	0.0028614	0.1436	0.89494		-0.41329	0.84467	-0.62932	0.67869		1.8996	0.0051091
RSp0845	RS_RS21170	putative type III effector protein/ripAN	Late/hpaB-dependent	Secreted Protein	0.041321	0.80295	0.77093	0.00094128	0.60423	0.00048337	0.0875	0.86168		-0.97069	0.019208	-0.32199	0.83019		1.9979	9.47e-06
RSp0875	RS_RS21320	popC, ripAC	Late/hpaB-dependent	Secreted Protein	0.60348	0.038788	1.2424	2e-06	0.14026	0.81435	0.19572	0.8728		-0.57052	0.33641	-0.32181	0.86635		3.1325	4.94e-11
RSp0879	RS_RS21340	putative type III effector protein/ripAO	Late/hpaB-dependent	Secreted Protein	2.2077	9.23e-17	1.2043	8.25e-05	0.1459	0.74584	0.85668	0.010697		-0.84834	0.52952	-0.29769	0.92801		2.5609	0.045818
RSp0885	RS_RS21370	putative type III effector protein/ripAQ	Late/hpaB-dependent	Secreted Protein	-0.54786	0.024406	0.87689	0.00026116	-0.44234	0.029825	0.11544	0.8729		-0.41874	0.77674	-0.36533	0.89643		1.0521	0.084654
RSp0914	RS_RS21510	lrr-gala family type III effector protein (gala 1)/ripG1	Late/hpaB-dependent	Secreted Protein	-0.021605	0.89426	0.5516	0.048039	0.65007	0.0029143	-0.095508	0.00025243		0.47384	0.90075	-0.23508	1		0.014866	1
RSp1022	RS_RS22055	putative type III effector protein/ripAY	Late/hpaB-dependent	Secreted Protein	0.14777	0.66447	-0.69732	0.033315	0.25077	0.40658	0.27861	0.68		-0.18134	0.996	-0.22302	0.95429		2.2121	0.0015674
RSp1031	RS_RS22105	putative type III effector protein/ripZ	Late/hpaB-dependent	Secreted Protein	0.51792	0.032337	2.2851	6.59e-05	-0.078896	0.9455	-0.0060245	0.98634		-1.5308	0.38752	-0.48529	0.9465		2.7526	0.17004
RSp1130	RS_RS22570	putative type III effector protein/Nudix hydrolase/ripN	Late/hpaB-dependent	Secreted Protein	0.1223	0.83504	-0.33004	0.45474	-0.29591	0.68207	-0.13519	0.95504		0.16994	0.996	0.58896	0.81221		2.3278	0.15034
RSp1212	RS_RS22985	putative type III effector protein/ripU	Late/hpaB-dependent	Secreted Protein	1.4597	8.41e-10	1.9927	1.47e-10	0.06755	0.75124	-0.10468	1		0.31967	0.98385	-0.30536	0.89873		1.4411	0.051131
RSp1239	RS_RS23120	putative type III effector protein/HAD-like phosphatase/ripC1	Late/hpaB-dependent	Secreted Protein	0.07246	0.77049	-0.35736	0.19527	-0.22704	0.43665	0.12043	0.82516		-0.39909	0.7535	-0.0015165	1		2.168	2.28e-05
RSc1815	RS_RS09155	probable avrbs3 family type III effector protein/Transcription Activator-Like protein/brg11/ripTAL	hpaD-dependent	Secreted Protein	0.9427	0.0013718	2.046	3.73e-16	0.6594	0.00023299	0.064165	0.91815		-0.13183	1	-0.14913	1		1.3947	0.019646
RSc2359	RS_RS11845	hypothetical protein/ripAK	hpaG-dependent	Secreted Protein	0.31188	0.25713	0.76982	0.0022962	0.60687	0.0033562	0.085222	0.93423		-0.45594	0.71059	-0.35757	0.88816		1.6598	0.006071
RSp0847	RS_RS21180	probable awr type III effector family protein/ripA4	hpaG-dependent	Secreted Protein	0.77135	0.014319	2.0764	5.59e-14	0.39893	0.23726	0.38894	0.51067		-0.7787	0.44345	0.10703	1		2.7468	3.48e-05
RSp1236	RS_RS23105	putative type III effector protein/Ubiquitin ligase domain/ripAR	hpaG-dependent	Secreted Protein	0.90232	0.0010195	1.0423	0.00017766	0.3728	0.17644	0.10218	0.95043		-0.055278	1	0.19547	1		1.3882	0.14814
RSp1384	RS_RS23800	putative type III effector protein/ripAS	hpaG-dependent	Secreted Protein	0.57156	0.1758	0.53409	0.096874	-0.51937	0.066079	1.0266	0.002		-0.086123	1	0.20902	0.97255		1.449	0.16415
RSp1582	RS_RS24730	putative type III effector protein/ripAZ1	hpaG-dependent	Secreted Protein	0.47276	0.2203	0.040686	0.99175	0.28967	0.53762	0.39301	0.59749		0.46916	0.9121	0.32174	0.99991		1.4975	0.22066
RSc0826	RS_RS04125	type III secretion system YopJ family effector/popP1/ripP1	hpaB-dependent, hpaD-dependent	Secreted Protein	-0.64027	0.24667	1.1671	0.00034849	1.207	0.00018992	-0.56915	0.67084		0.687	0.1524	0.69148	0.3911		-0.065647	1
RSc0868	RS_RS04330	type III secretion system YopJ family effector/popP2/ripP2	hpaB-dependent, hpaD-dependent	Secreted Protein	0.17812	0.40942	-0.7429	0.14268	-0.12668	0.98122	-0.67973	0.59569		-0.10429	1	0.42705	0.89643		1.0647	0.18287
RSc1800	RS_RS09085	GALA protein/F-box LRR protein GALA4/ripG4	hpaB-dependent, hpaD-dependent	Secreted Protein	0.81373	0.030364	2.5503	3.23e-15	0.83134	0.0084702	0.37527	0.72921		-0.79889	0.46129	0.11923	0.99681		3.6937	7.05e-06
RSp0323	RS_RS18700	putative type III effector protein/ripO1	hpaB-dependent, hpaD-dependent	Secreted Protein	1.0122	0.0063539	0.10149	0.66947	-0.19166	0.50657	-0.016919	1		0.33556	0.93143	0.51946	0.82194		-0.34239	0.7747
RSp0731	RS_RS20620	Trehalose-phosphate synthase/ripTPS	hpaB-dependent, hpaD-dependent	Secreted Protein	0.23601	0.43674	-0.49038	0.21676	-0.35071	0.44892	-0.083715	1		0.71379	0.95016	0.71807	1		0.27304	0.9503
RSp0732	RS_RS20625	putative type III effector protein/ripAV	hpaB-dependent, hpaD-dependent	Secreted Protein	0.27115	0.52765	0.3164	0.41809	-0.067364	0.82539	0.23521	0.82004		-0.32236	0.82363	-0.1723	0.97107		2.965	1.88e-08
RSp0822	RS_RS26260	probable avrpphf family type III effector protein/Putative ADP-ribosyltransferase/ripAF1	hpaB-dependent, hpaD-dependent	Secreted Protein	0.58283	0.12108	0.73408	0.045768	0.60661	0.07136	0.095508	0.95504		-0.29506	1	-0.10879	0.99681		1.3816	0.30508
RSp1475	RS_RS24235	putative type III effector protein/ripAW	hpaB-dependent, hpaD-dependent	Secreted Protein	-0.47999	0.098038	-0.1262	0.68446	-0.071253	0.84709	0.074038	0.94501		-0.26243	1	0.016928	1		0.56754	0.77959
RSc1349	RS_RS06765	type III effector protein/Ubiquitin ligase domain/ripV1	hpaG-dependent, hpaB-dependent	Secreted Protein	-0.091425	0.73067	-1.2319	1.98e-08	-1.8479	1.09e-29	0.26022	0.3605		-1.2613	0.0037859	-1.02	0.12539		0.28701	0.73317
RSp1281	RS_RS23330	putative type III effector protein/ripR	hpaG-dependent, hpaB-dependent	Secreted Protein	0.59492	0.023951	1.5062	1.52e-10	0.31089	0.19934	0.13726	0.91101		-0.34088	0.57764	-0.4273	0.63713		5.3454	2.66e-18
RSc0041	RS_RS00205	hypothetical protein/ripI	Unknown	Secreted Protein	1.2405	0.00059849	1.7666	1.3e-15	0.52698	0.0032147	0.18334	0.63117		-0.37342	0.85458	0.47501	0.64728		1.1616	0.11517
RSc0245	RS_RS01205	type III secretion system effector protein/Inosine-uridine nucleoside N-ribohydrolase/ripB	Unknown	Secreted Protein	0.057388	0.94434	-0.74214	0.0087213	-0.072652	0.78509	0.05449	1		-0.40519	0.73349	-0.26122	0.90283		1.9857	0.00040098
RSc0824	RS_RS25355	hypothetical protein/ripAG	Unknown	Secreted Protein	-2.0663	1e-06	-1.0729	0.0020149	0.50098	0.16194	-0.79027	0.18709		0.93297	0.32017	0.3357	0.99915		-0.16057	1
RSc1356	RS_RS06800	GALA protein/F-box LRR protein GALA6/ripG6	Unknown	Secreted Protein	-0.53769	0.019136	0.56904	0.01575	-0.07585	0.80646	-0.36406	0.13837		-0.3778	0.79552	-0.065333	1		0.21778	0.82793
RSc1386	RS_RS06950	hypothetical protein/HLK1/ripH1	Unknown	Secreted Protein	1.3763	5.84e-09	1.0866	1.27e-05	0.081953	0.72488	0.14773	0.80456		-0.39785	0.84467	-0.16992	0.99685		1.7925	0.0076154
RSc2101	RS_RS10540	hypothetical protein/ripAJ	Unknown	Secreted Protein	0.41853	0.42387	0.57404	0.22741	-0.43687	0.31012	-0.10169	0.95428		-0.10581	1	-0.45463	0.89873		2.7377	0.0033392
RSc2132	RS_RS10695	hypothetical protein/ripJ	Unknown	Secreted Protein	0.42284	0.13357	0.52485	0.082174	-0.030577	0.99383	-0.21494	0.8729		1.4661	0.77735	1.2626	0.82634		-1.1437	0.66
RSc2139	RS_RS10725	awr type III effector family protein/ripA1	Unknown	Secreted Protein	0.23323	0.42716	-0.62353	0.036723	-0.20691	0.47555	-0.015301	1		0.22062	1	0.25252	1		0.53666	0.70809
RSc3174	RS_RS15945	hypothetical protein/RS_T3E_Hyp16	Unknown	Secreted Protein	1.5655	7.48e-05	0.31795	0.17537	0.13005	0.73086	-0.32723	0.79292		-0.0022263	1	-0.17884	0.99859		1.2383	0.076596
RSc3174	RS_RS15945	ripBO	Unknown	Secreted Protein	1.5655	7.48e-05	0.31795	0.17537	0.13005	0.73086	-0.32723	0.79292		-0.0022263	1	-0.17884	0.99859		1.2383	0.076596
RSc3369	RS_RS16880	hypothetical protein/AvrPphe family protein/ripE1	Unknown	Secreted Protein	0.069292	0.88966	1.9035	2.91e-09	0.14245	0.57512	0.2736	0.47398		-0.42388	0.90348	-0.26897	0.9501		0.79858	0.52177
RSc3401	RS_RS17045	probable type III effector protein (skwp 1)/ripS1	Unknown	Secreted Protein	-0.13681	0.63374	0.55835	0.010606	0.53729	0.00084011	0.19455	0.53098		0.39671	0.83326	-0.73403	0.60127		1.5324	0.086471
RSp0216	RS_RS26005	putative type III effector protein (serine/threonine-protein kinase)/RS T3E hyp15	Unknown	Secreted Protein	1.7051	7.98e-19	-1.5963	0.001455	-1.4645	0.009247	-0.38488	0.83621		0.58465	0.63507	0.77975	0.46158		-2.6552	0.00044552
RSp0296	RS_RS18580	type III effector protein (skwp5)/ripS5	Unknown	Secreted Protein	0.087477	0.66307	1.2533	6.4e-06	-0.21564	0.429	-0.11044	0.92477		0.51013	0.57571	-0.26475	0.88741		1.6031	0.050648
RSp0838	RS_RS21130	hypothetical protein/ripAI	Unknown	Secreted Protein	-1.0412	0.00010328	-1.1121	6.69e-05	-0.33663	0.23893	0.16755	0.81221		-0.76876	0.53569	-1.0141	0.46752		1.8576	0.051448
RSp0846	RS_RS21175	probable awr type III effector family protein/ripA3	Unknown	Secreted Protein	0.40094	0.20636	1.1095	4.03e-05	0.51501	0.053991	0.55685	0.091809		-0.89542	0.57764	-0.26413	0.98381		1.407	0.15881
RSp0854	RS_RS21215	probable hrpy-related protein/hrpZ	Unknown	Secreted Protein	-1.3639	0.10188	-0.053812	0.92913	0.14328	0.94421	-0.086964	0.98038		-1.1318	0.57764	0.22551	1		3.6828	0.0021502
RSp0877	RS_RS21330	popA, ripX	Unknown	Secreted Protein	-0.64683	0.29766	2.097	2.75e-06	0.82281	0.076859	0.50433	0.69763		-0.71873	0.18305	-0.25435	0.86411		7.3653	1.32e-81
RSp0930	RS_RS21570	probable type III effector protein (skwp3)/ripS3	Unknown	Secreted Protein	-0.55998	0.023987	-0.41824	0.088525	-0.17655	0.47304	0.1151	0.86976		0.13535	1	-0.39556	0.83019		1.4062	0.010363
RSp1024	RS_RS22070	awr type III effector family protein/ripA5	Unknown	Secreted Protein	-0.60436	0.0088882	-0.686	0.0023886	-0.28509	0.15891	0.0060497	0.99763		-0.15778	0.98833	0.3244	0.81263		0.54671	0.33874
RSp1277	RS_RS23310	putative type III effector protein/ripQ	Unknown	Secreted Protein	0.23264	0.32943	1.8889	2.84e-16	0.74953	6.68e-05	0.34772	0.22358		0.021749	1	-0.14018	1		0.5033	0.67706
RSp1374	RS_RS23750	type III effector protein (skwp2)/ripS2	Unknown	Secreted Protein	-3.2779	1.81e-35	-4.5666	2.01e-57	-2.8991	3.58e-32	-0.13509	0.67115		-0.23724	0.98014	0.40566	0.97553		-3.687	1.24e-36
RSp1460	RS_RS24155	putative type III effector protein/ripAU	Unknown	Secreted Protein	-0.11755	0.87697	-0.068763	0.91908	0.011144	1	0.045461	1		-0.1262	1	0.90313	0.81353		1.6416	0.36701
RSp1601	RS_RS24795	putative type III effector protein/ripAD	Unknown	Secreted Protein	0.26639	0.33487	0.26065	0.31948	-0.0076544	0.98753	0.012704	1		-0.39489	0.73663	-0.19808	0.93561		2.2226	1.5e-05
